# Deep learning based design of buried hydrogen bond networks with HBDesigner

**DOI:** 10.64898/2026.06.08.730848

**Authors:** Henry Dieckhaus, Brock T. Harvey, Tomiris Mulikova, Jessica T. Horenstein, Nathan I. Nicely, Nicholas Z. Randolph, Brian Kuhlman

**Affiliations:** Department of Biochemistry and Biophysics, School of Medicine, University of North Carolina at Chapel Hill, Chapel Hill, North Carolina, USA; Division of Chemical Biology and Medicinal Chemistry, Eshelman School of Pharmacy, University of North Carolina at Chapel Hill, Chapel Hill, North Carolina, USA; Department of Pharmacology, School of Medicine, University of North Carolina at Chapel Hill, Chapel Hill, North Carolina, USA; Department of Bioinformatics and Computational Biology, School of Medicine, University of North Carolina at Chapel Hill, Chapel Hill, North Carolina, USA; Lineberger Comprehensive Cancer Center, School of Medicine, University of North Carolina at Chapel Hill, Chapel Hill, North Carolina, USA

**Author notes:** these authors contributed equally to this work (Henry Dieckhaus, Brock T. Harvey, Tomiris Mulikova).

## Abstract

Accurate design of hydrogen-bonding (H-bonding) interactions is a longstanding goal in protein design, as they can facilitate specific protein-protein interactions while improving the solubility of the proteins in the unbound state. Despite this, computational design of H-bond networks remains underexplored in the deep learning era. Here, we present HBDesigner, a novel algorithm for H-bond network design. Through a combination of deep learning-based sampling and atomistic energy scoring, HBDesigner outperforms existing tools in designing connected H-bond networks onto protein scaffolds. We demonstrate the usefulness of HBDesigner by creating monomeric proteins with buried polar interactions and homodimers with extended interface H-bond networks, and by installing specificity into a family of homologous heterodimers where prior design tools fail to do so. The ability to design H-bond networks into arbitrary protein scaffolds should be broadly useful for a wide range of design applications.
