## Supplementary material for "Deep learning based design of buried hydrogen bond networks with HBDesigner": Design Sequences

### Sheet: Monomers
Monomer Designs (n=19) shown in Figure 3 and Extended Data Figure 2
Design	Designed Sequence
JH1	SLEKELLELTREIIRMYEELLSTPHREVMLEQKEEEEKELETLEKKPLSELTPEELEEMIALNRRQLETAERLGCPERLLELLRRRIELLEKA
JH2	ATLTTTFHVEWTEEGVTLTGTATGPAGMQIVHTYATTGATTTSDAATATSTLHFTAATRAEAEALVAELKASSTFTLLAK
JH3	EEKIKEALQEYIEFLRTELQAQPGGEASVVLERYLQEAEEILENLGEDTVEKLRELLRRQEADAPVLPADLHARLVSKTETLIKKVEELK
JH4	SVTVRVEGTRVTIVYQLSPEQTQQLIDRDLALVAEAEAEGVVLRVTVSGNTLTVEARTAADAEALAARLAAQHAEELARLAAEAAL
JH5	EAIAAVERLDREYLKEKGIEIKEMRVEVIETPEGTVLRSISWSEEDGKWRVVVHLWATTDAKLETVRREAERIERALREELGLEVEREERETGDPLITAGISLELETEDRERVEEVLAR
JH6	EMVTLTHTSTLTATQDATYTVKQTWYVGGKKVETRTTTLNASKGETITVTTTVTVPKEELKTITVETEWTQGGEVVEKKTTTYEV
JH7	LVEEGRALIRENAGLLEQKLKEVKGDKEKSKEYLLELKIEEADLMRLEGMSDDDILARIEAELKAQGVPEDEIQEILEKLKERLEENKSKSLEEMLREWQEKLRRLE
JH8	SALAAALEQIAQLRAENEALTTQILAKLKEAGYEEEAKEIAEYLTKVQAGTATVAETQALLEKLQSFSADIVALAQQALQADEQIAALRAE
JH9	MTPEELARITAAVTPADLQAQQQLNQKCLELLDQGKLEESRKLAAQSLAFAGRLSAMVRVELKSEEMTRLLLQVEQTNAQLLQKLLEIDAERAAEYQAALATEQANIKVLEERLKEM
JH10	EKTEKMIALAQEAIEVTTGDPATYAAKAKETTEEFKKLGAPQDMIDALEADAATVEAAMAAGDDFAPVAAASKARWQALIDQLK
JH11	MVVTKTTTLENETEATWVHTLTVRNAVREEVTVTTTFSGPVLSVSTSSRASPDGTTTTTVTSRWAPGRGTVTATVESPTVLSVELRSERA
JH12	EERIEQLEELAEAEEEAIKTMTSDLSTIIEKLEELIEKYKEVDEEKAKEYEELLEKLKKGEISRSELEEFLRKALEETEAEIREER
JH13	SAAVEAEVAEALAKSEELLKKKDGDPDKVTKELRQQTLKLAKLYQELQREDILQQLKRNLKALTELLVGKTKEEIEKVLAELKKLETPELKVLIEEMKKELAKMAAE
JH14	MEESTSITFKSEVERTVTKEEGAEKSTTTVKVTHTVTVTKTSSSGEVSTTTQTFTETWTRVGSEEENAAWAESLVSTVTVDVKEGDKTKTYTHTHRVEPS
JH15	EQAQVVALLDETDAEAWATGETATRTATVGGRTVTVTTKVLPAPADGKYRTFETTVEVVEGGVTRTATKTTTAHADEALAATKAASRAALAAAL
JH16	SEEKLDESVKKNEEAEKLMKEGGSFEEVEKLLDEGWALTMEVLYESEAARPLAEELERLLAALTDQATRDAALAVLDRLAEMGHERAAANARRNLALRVELEKLKAA
JH17	EEEEREALLRRLTEASKALREKLEELLKKYKGEISKLMEEAIELHEKIIAGEISEELLEETIRVWQELLEKTVKLPEDERVQVSALGEESLRLLREQLELKKREK
JH18	MTTIYYRYDIEGEGEATKIAEKELAELGKRDAERGLASEFELGVHEEVSEERTRERLAAYIAKHPGARLVRLEVREVDGYRIVRGVLSLD
JH20	PLQAELLALARELIALEEEQLADPNTAIYAASAARWQAMLDRLEATPLAALSPEELAALAAAAREDLETARELGAPERGLELRERFLELLERA

### Sheet: Homodimers
Homodimers (n=31) shown in Figure 4 and Extended Data Figures 4 and 5
Design	Designed Sequence
S2A	SELIEEVLKVKDDEEKLRKKIRELLEKGVSNETLARILVELLKEGAEEAYKVALLEILERLSNETAVEILSLHSKLLLE
S2B	SMLSPEVAEEVKKLILEFIEEHRDLPRVPELKELAEKILSLDYRGARRAILEIALILVEEGVDREEVVRFAEEILMTLDELLK
S2C	NLAKEAIKKTLESLEEAFEVLGYEKSAEKAEEAKKLVEEGAEIEEVIELLDEIAEENEELKEMIEKTKESILLIKKLE
S2D	EELKLLSKAWKEVTLALLNKENYEEYKKKFEEIAKKLSEEALKILLESLEELAKEVDEESAEIVKEFAEIVKKEL
S2E	SELVEEAKELLETFTEYLKALLEGKINEELREKIKEDPFLAEIAEEVEEKKSVLSELELSKAMLEAHDRASKHLLDELYKKLS
S2F	KLKLVEELNETLVELVRALLAGDRERAEELREKALELLKELGISEEKAERLLEELVRAAEELRAALEAGDREATREALVRLLEKRDEIHNEIVKAII
S2G	SFIEKLQELNKEIIELAEKTGKMVLGLLVKSESEELLEEVEERVRELEPYAVRLEIRREGGTLSVIAVLETHEDAKRVFEALLEIALEAHEKGAEHVSISFHIVKK
S2H	MKKHKININIKTEAGTEVEIKIEVKGKAKKAEVKVEIKGKAEVEIKLETESGEKKEVKEEGENIEYSYSVEGESFKLEIKIKAHEDTEIKVKLDLETEAGTELTITVKIKNN
S3A	SSRKRIEEAVKELEELLDDEEKALEKFKEFLETSSLLEANQVALRVIHEAQKKGLYELSKKISEAALEFIEKKE
S3B	MEELLEKALKELEEEAKKLSPELQKAVFELVELIKKEETKVQTVLLLLLTNNARLVKTEEEEKYSLKTYEEIIEILK
S3C	MEELLESIRESALLLKDDEKKLISFARTVLLLTKEIGEELLEKAYEILLEVAKDNEKVVKAIEEKYKELIS
S3D	KEEKEKLRKESVELLKKNKEEAVELVKKLLEEYKEDTEKKNVLKSAVIEVMPLLSEEQQREIAKVIREIEEKS
S3E	SLREALELSRELLEAEKASKEEVEELIERVLERMEGFSTLEQLLLLSDMAYLATVQGLPRVEELRERYRELLEEALE
S3F	SEVEELVREFRERAAGLSPEEMARLTLETALKLIEELKKKGELLLASEFVRELVAALVEIFEEQGVDDAEAYRLLREVVLEVQKKLEEARKELE
S3G	SEEEELVKKLIEEFKELLYKKKISLKEAVEKLKKYLDELVEKGVSLELISLFFSEGLEELTEKMIENEVTKEELELLKEAIEYHTKILKEKLK
S4A	DKILALRLAGELVKALYYALQLGDEESIEELLKSLKRLAEKYPILKPIYEKALEMLSLSEEERKKTLEEILKELEELIEEL
S4B	SERRRIEEEIAEELRKKAEELKEKDKDKYAKYLIQLANTLLRLESAPEEEIREVIEELRELGEDDIAEILERQLEADLAAR
S4C	SKELIVEELMKEVDESLEIYKETKTEEVKKLLGSTANAAVIAFYILGDFESAEEILKKVKEVDEKVAEEVKKKFEELLKKL
S4D	KSKERIESIVKTVKSMLEEGSSVSLIKSFVESVFGLMSEEEAEKAAEAIIKALEEDKEAVEAVKEVLEEYKKK
S4E	MKEQLRESLEHFKEIAKRLLELGDYGLATTTLLTAAVLAMFVDLDEAEKLLEEARKVAEKDEKNRELLEESIEQLEETLEELKEE
S4F	MSIEELREEYLELARKRGEDVEKLREFMERIEAMRGLSEEERRRRVAELAEEMRGESHSLRSLVLGFAFDLDEEMARWLLEELA
S4G	SKIKKEMEIIKEYNERIADAVVDALKTGDIEGFLKTVEEIVEKSKEESLLVQMLILSSLATAAKILVKEGFKEAEELLEKAYKLLEELLKK
M2A	SVDEILKELEEQKEKEKSNPVKTELLEETIELIKLLKEKGVSSENLKNRALLTFSTLKESDELKRIEAEALKKEVELLK
M2B	NMSKLLASLASTLGSLLELLKKAPEELKPLLESTAESLAESLALLLGEEVEEIIKSGLSTEELLQKLKELLEKLL
M2C	EEELVRAVYELTYLLHKSTEYAMKGDYEKALEYIEKAVEIARKANEPVLLAMLKAHADWLEERGFEELAEKVRKAIEELE
M3A	SEAEEILELDLESLRLDLLEAGVSEEEAEELVNRVREALESGASEEEIERLAEEIAARVPASAERLRLDIESMRRWVELVRKL
M3B	SKLLEEVEETAELLAKNLLLIGTDEEKVKKFLEEVKELLEKGDLLGALKLISELLKENNKELEE
M3C	SEEVIKELSTLSLTKTLATFKYLGDEESLKEIKEKARAEEESRPLLEEAEKYLEENKDKSLSEILLELFDEELALRKAF
M3D	SMIEEEMKKIEEVNEELAKAVKEAIETGDIEGFKKKVEEIVEESKKESLLVQSNILTSIASVLQILVELGFKEAEELKKKALELHKKILEEL
M4A	IIDILEKEAEKQREKTLELIKKGESNTKILNTLNFTGTLLLVISLLDPEKREELEEKREELFEEVKEKIPSLKEAVESSKEILEESKKSMEEL
M4B	SMLLEKAEELKELDVKGEYKKAVELTKELLKELGYEKLLELVEKLEKAVEEGASSEEITELIIEALKEARKQGVSDVIKEILLRTATTLVNERVKK

### Sheet: Heterodimers
Heterodimers (n=12) shown in Figure 5
Design	Designed Sequence
HBDes1A	LLKEAIREIAISYLLATLRDLSKEEIQRFLEILAELLEKVDKEAAEKIRKLLEEIAGLSTLDAKLRIAEALREYMESKSVEELLQLLAALLQAREILRK
HBDes1B	MSPVEKLEEEALRLYDEIARLVVEGGDLDTIIEKLKEAKKLLKELAKLVSGEKKVLLEKSIEETEKAIKILEEIK
HBDes2A	SRSEIVRLRAVSTVTITLAELSKEEIIEFLKLLAEKFKEVNKEIAEELEKLIKEIETLDTLSMKEAIVEGIEKILKKLNLEEQLTFMKILLEAIEEIRA
HBDes2B	MKEKEKLEEEALELDIEGNRMIVEGAKLEDILKTLEKLIEALEKLIELVTDERKILLEKALELEKKAVEKIKEEL
HBDes3A	SLKELLIKITLSITAKLLRFLTKEQILEALKRITEWVKEKWPELAPVFEKTIEEVKTLDKLSMVKKIIDTLGEVLKSLSPEEIKELLADIAQILQEILE
HBDes3B	MSERERLEERLRALAAQIVQAVQEGASLEELLALLKEMEETEKELAKLETGERKDILELSIKLTREAIKLIEELL
MPNN1A	LLREAVREIAIAGLLIHLRNLTKEEILEFLRILAELMAKVDPEAAERIRELIEEIKDLDTLSMKEKTAEALREYMESLTLEQLLELLRAILEARELMRA
MPNN1B	MSEIEKLEEEALRLSDEVLRMVVEGGDLEDILAKLKELLKLLKELAKMVSGEKKIILEKAIEETEKAIETLEKLL
MPNN2A	MESEILRYIAVAAVTITLRELNKEEIIKFLELLAEKMKEINEEIAEELEKTIEEIKSLDTLSMKEKVVETIEKILKKLNLEEQKEFLKILLEAIEEIEA
MPNN2B	MKEIEKLEKEALKLSKEILKMVVEGAKREDILAKLEELIKALEKLSEKVTGEEKILLEKAIEYLEKAVKLLKEAL
MPNN3A	SEKELLILIAVAVTVVLMAFLTKEQLLEALRKLTAWVREKWPELAPVFEATIQQVQTLSRVDAVRLVAETLRRVMESLSPEEIKELLRDIAAILEEVLK
MPNN3B	MSRREQLEARALELARRIVAAVEEGAELEELLALLEELRRTLEELAALETGERREILRLAAELVERAIAKLRELL
